# A genome resource for the marine annelid *Platynereis dumerilii*

**DOI:** 10.1101/2024.06.21.600153

**Authors:** Kevin Nzumbi Mutemi, Oleg Simakov, Leslie Pan, Luca Santangeli, Ryan Null, Mette Handberg-Thorsager, Bruno Cossermelli Vellutini, Kevin J. Peterson, Bastian Fromm, Tomas Larsson, Emily Savage, Mireia Osuna Lopez, Rajna Hercog, Jan Provaznik, Diana Ordoñez-Rueda, Nayara Azevedo, Eve Gazave, Michel Vervoort, Pavel Tomancak, Wenhua Tan, Sylke Winkler, Vladimir Benes, Jerome Hui, Conrad Helm, B. Duygu Özpolat, Detlev Arendt

## Abstract

The marine annelid *Platynereis dumerilii* is a model organism used in many research areas including evolution and development, neurobiology, ecology and regeneration. Here we present the genomes of *P. dumerilii* (laboratory culture reference and a single individual assembly) and of the closely related *P. massiliensis* and *P. megalops* (single individual assembly) to facilitate comparative genomic approaches and help explore *Platynereis* biology. We used long-read sequencing technology and chromosomal-conformation capture along with extensive transcriptomic resources to obtain and annotate a draft genome assembly of ∼1.47 Gbp for *P. dumerilii*, of which more than half represent repeat elements. We predict around 29,000 protein-coding genes, with relatively large intron sizes, over 38,000 non-coding genes, and 105 miRNA loci. We further explore the high genetic variation (∼3% heterozygosity) within the *Platynereis* species complex. Gene ontology reveals the most variable loci to be associated with pigmentation, development and immunity. The current work sets the stage for further development of *Platynereis* genomic resources.
