## Supplementary File 02 for "A genome resource for the marine annelid *Platynereis dumerilii*"

### Sheet: miRNA_annotated
miRNA name	Mature sequence	Star sequence	pre-miRNA sequence	Genomic coordinates	Node of Origin (Family)	Lineage Order	Node of Origin (Locus)	MirDeep2 Score	Mature read Counts	Star read counts
Pdu-Let-7_5p	UGAGGUAGUAGGUUGUAUAGUA	cuguacaaccuucuagcuuucc	ugagguaguagguuguauaguaagagaacuacaccuuuuucuggcggacuguacaaccuucuagcuuucc	scaffold_4:25097122..25097192:-	Bilateria	1	Bilateria	1976.7	3458	376
Pdu-Mir-1_3p_+_	UGGAAUGUAAAGAAGUAUGUAG	acauacuucuucauauaccaua	acauacuucuucauauaccauaucuuuacugauguauggaauguaaagaaguauguag	scaffold_1:162427564..162427622:+	Bilateria	1	P. dumerilii	2.53964e+06	4970404	10982
Pdu-Mir-1_3p-5p_-_	UGGUAUAUGAAGAAGUAUGUGA	acauacuucuuuacauuccaua	acauacuucuuuacauuccauacaucaguaaagauaugguauaugaagaaguauguga	scaffold_1:162427562..162427620:-	Bilateria	1	P. dumerilii	10.4	19	1
Pdu-Mir-10-P1_5p	UACCCUGUAGAUCCGAAUUUGU	aaauucgagucugcggaguguug	uacccuguagauccgaauuuguguauaaaaugacaacaaauucgagucugcggaguguug	scaffold_27:3434438..3434498:+	Bilateria	1	Bilateria	148547	288965	2396
Pdu-Mir-10-P2_5p	AACCCGUACAACCGAACUUGUG	caagcucgcucuuacgggccug	aacccguacaaccgaacuugugucguacgaauaaaucacaagcucgcucuuacgggccug	scaffold_4:25098345..25098405:-	Bilateria	1	Bilateria	4.2	61860	0
Pdu-Mir-10-P3_5p-3p	UCCCUGAGACCCUAACUUGUGA	acagguugaggucuugggacua	ucccugagacccuaacuugugaagaaaaacgucacagguugaggucuugggacua	scaffold_4:25095716..25095771:-	Bilateria	1	Bilateria	14069.2	17124	10463
Pdu-Mir-10-P4-1_3p-5p_+_	AGAAGCUCGGUUCUACAGGUA	acccuguagacccggguuugugu	acccuguagacccggguuuguguuguucagagcaaaucacagaagcucgguucuacaggua	scaffold_27:3633349..3633410:-	Bilateria	1	Protostomia	1988.6	2643	1249
Pdu-Mir-10-P4-1_5p_-_	UACCUGUAGAACCGAGCUUCUG	caaacccgggucuacaggguau	uaccuguagaaccgagcuucugugauuugcucugaacaacacaaacccgggucuacaggguau	scaffold_27:3633349..3633412:+	Bilateria	1	P. dumerilii	131940	251577	7201
Pdu-Mir-10-P4-2_5p	AACCCUGUGGAUACGGGCUUGU	aagcucguuuuuacaagguguc	aacccuguggauacgggcuugugucgauuacaucaacaagcucguuuuuacaagguguc	scaffold_27:3503211..3503270:-	Bilateria	1	P. dumerilii	5675.2	10728	396
Pdu-Mir-10-P5_5p	UUACCCUGUAGAACCGAGCGAGUA	ccacucaguucacagggucauu	uuacccuguagaaccgagcgaguauguauucauuaguaccacucaguucacagggucauu	scaffold_27:2892358..2892418:+	Bilateria	1	Lophotrochozoa	1741.9	3405	7
Pdu-Mir-10-P6_5p	UUUACCCUGUGAAUAGAGAGUG	gucucauuucuugggguaagca	uuuacccugugaauagagagugggguauuucauucccagucucauuucuugggguaagca	scaffold_27:2135863..2135923:+	Bilateria	1	Lophotrochozoa	1.4	1812	0
Pdu-Mir-10-P7_5p	CACCCUGUAGAACCGAGCUUGU	caggcugguuacaccgggucaa	cacccuguagaaccgagcuugugcugaauucaaaacacaggcugguuacaccgggucaa	scaffold_27:3180449..3180508:+	Bilateria	1	Annelida	958.9	1871	2
Pdu-Mir-124_3p-5p	UAAGGCACGCGGUGAAUGCCA	aguguucacuguguacgccuuggu	aguguucacuguguacgccuuggugugugguaacuauuaaggcacgcggugaaugcca	scaffold_1:63283530..63283588:-	Bilateria	1	Bilateria	40796.7	53749	26263
Pdu-Mir-133_3p	UUGGUCCCCUUCAACCAGCUGU	agcugguugaaauagggccaaau	agcugguugaaauagggccaaauugucugauuuucugucauuugguccccuucaaccagcugu	scaffold_1:162444773..162444836:+	Bilateria	1	Bilateria	146975	277403	10846
Pdu-Mir-137	missing but putative gene locus found				Bilateria	1
Pdu-Mir-153_5p-3p	CGAGCUUUUGUGAUUUGCAAUU	uugcauagucacaaaagugauc	cgagcuuuugugauuugcaauuguauuguggacaaauugcauagucacaaaagugauc	scaffold_1:61020209..61020267:-	Bilateria	1	Bilateria	16810.4	23480	9491
Pdu-Mir-184_3p	UGGACGGAGAACUGAUAAGGGC	ccuucucacuuguucguccggu	ccuucucacuuguucguccggucuuauauuugaguacuggacggagaacugauaagggc	scaffold_1:167014350..167014409:+	Bilateria	1	Bilateria	1.39142e+06	2715241	13963
Pdu-Mir-190_5p	AGAUAUGUUUGAUAUAUUUGGUGG	accauguaucaaacaugucacg	agauauguuugauauauuuggugguuuuuauaaaggaucuaccauguaucaaacaugucacg	scaffold_1:167624155..167624217:+	Bilateria	1	Bilateria	5.2	52292	0
Mir-193-P1	Not found				Bilateria	1
Pdu-Mir-193-P2_3p	CAAUGCCCUAUGAAAUCCUAAA	ugggauuucugggggcauccugug	ugggauuucugggggcauccugugauauugaacugacaaugcccuaugaaauccuaaa	scaffold_186:387560..387618:-	Bilateria	1	Bilateria	38159.7	71119	3723
Pdu-Mir-2001_5p-3p	missing but found in previous prediction/genome assembly				Bilateria	1
Pdu-Mir-210-1_3p-5p	CUUGUGCGUGUGACAGUGACAAU	ccgucacuggcuccgcgcaaaga	ccgucacuggcuccgcgcaaagaguagaaugaugccccucuugugcgugugacagugacaau	scaffold_10:1472007..1472069:-	Bilateria	1	P. dumerilii	5969.8	9638	2063
Pdu-Mir-210-2_3p	UUGUGCGUGGGACAGCGGCCCGC	caccguugcuucaugcccagcg	caccguugcuucaugcccagcguuaaauucaagucguugugcgugggacagcggcccgc	scaffold_10:1593967..1594026:-	Bilateria	1	P. dumerilii	4282.9	8355	37
Pdu-Mir-210-3_3p	UUGUGCGUGGAACAGCGACCAU	gucacuggccuuggcacaagca	gucacuggccuuggcacaagcacuuacguuuuaauguguugugcguggaacagcgaccau	scaffold_10:1599739..1599799:-	Bilateria	1	P. dumerilii	3249	5869	505
Pdu-Mir-216-P1_5p	UAAUCUCAGCUGGUAAAAGUGAG	ccaguuacuagcugagguuaca	uaaucucagcugguaaaagugagugcaugacuucuccaguuacuagcugagguuaca	scaffold_7:46914986..46915043:-	Bilateria	1	Bilateria	10011.3	19576	53
Pdu-Mir-216-P2_5p	AAAUAUCAGCUGGUAAUUCUGAG	caggauucgagcugauauuggg	aaauaucagcugguaauucugagugguuugaucuaguccucaggauucgagcugauauuggg	scaffold_7:46915860..46915922:-	Bilateria	1	Bilateria	81982.4	157818	2972
Pdu-Mir-219-1_5p	UGAUUGUCCAAACGCAUUUCUUG	agaacuguuuuggacaucagu	ugauuguccaaacgcauuucuuguuguagcugaccaagaacuguuuuuggacaucagu	scaffold_6:22743322..22743380:+	Bilateria	1	P. dumerilii	586.9	632	512
Pdu-Mir-219-2_5p	UGAUUGUCCAAACGCAUUUCUUG	agaacuguuuuggacaucagu	ugauuguccaaacgcauuucuuguuguagcugaccaagaacuguuuuuggacaucagu	scaffold_8:20782311..20782369:-	Bilateria	1	P. dumerilii	586.9	632	512
Pdu-Mir-22-P1_3p	AGCUGCCUGGUGAAGAGCUGUC	cggccuuucuccaggcaggacuuu	cggccuuucuccaggcaggacuuuguguuucugacuaaagcugccuggugaagagcuguc	scaffold_2:75490842..75490902:-	Bilateria	1	Bilateria	146146	275214	11437
Pdu-Mir-22-P2_3p-5p	GAGCUGCCAAGUGAAGGGCUGU	aguuccuucuccuggcugcuguccc	aguuccuucuccuggcugcugucccuaugcuaugggcgggagcugccaagugaagggcugu	scaffold_2:75489903..75489964:-	Bilateria	1	Bilateria	1.8	18261	28666
Pdu-Mir-242-1a_5p	UUGCGUAGGCGUUGUGCACAGA	uguguauuuugccuacgcaaauu	uugcguaggcguugugcacagauuugaucacgcgaguggucuguguauuuugccuacgcaaauu	scaffold_7:29826410..29826474:+	Bilateria	1	P. dumerilii	349516	685488	64
Pdu-Mir-242-2b_5p	UUGCGUAGGCGUUGUGCACAGA	uguguauuuuaccuacgcaaau	uugcguaggcguugugcacagauuugaucaugaagguggucuguguauuuuaccuacgcaaau	scaffold_7:29826776..29826839:+	Bilateria	1	P. dumerilii	4.5	685488	0
Pdu-Mir-242-3c_5p	UUGCGUAGGCGUUGUGCACAGA	uguguauuuugccuacgcaauu	uugcguaggcguugugcacagauuugaccaacuaaguggucuguguauuuugccuacgcaauu	scaffold_7:29827091..29827154:+	Bilateria	1	P. dumerilii	349500	685488	33
Pdu-Mir-242-4a_5p	UUGCGUAGGCGUUGUGCACAGA	uguguauuuugccuacgcaaauu	uugcguaggcguugugcacagauuugaucacagagguggucuguguauuuugccuacgcaaauu	scaffold_7:29836783..29836847:+	Bilateria	1	P. dumerilii	349516	685488	64
Pdu-Mir-252-P1_5p	CUAAGUACUAGCGCCGCAGGA	cugcuguccuagugcuuaaug	cuaaguacuagcgccgcaggaguuccuuuuuaagccuccugcuguccuagugcuuaaug	scaffold_5:66482390..66482449:-	Bilateria	1	Bilateria	247056	472107	12474
Pdu-Mir-252-P2_5p	CUAAGUAGUAGCGCCGCAGGUA	ccugcacccugcugcuuauca	cuaaguaguagcgccgcagguaguugucaacuauaccugcacccugcugcuuauca	scaffold_5:66483205..66483261:-	Bilateria	1	Bilateria	178218	348929	629
Pdu-Mir-278_3p	UCGGUGGGACUUUCGUUCGUUC	acgaaugaaauucucgacaggguc	acgaaugaaauucucgacagggucgauucacaagcgaucggugggacuuucguucguuc	scaffold_2:55309987..55310046:+	Bilateria	1	Bilateria	82864.1	200000	3846
Pdu-Mir-281_3p-5p	UGUCAUGGAGUUGCUCUCUUUA	aagggagcauucuuggacagu	aagggagcauucuuggacaguggucaaucaaaaacugucauggaguugcucucuuua	scaffold_22:3227625..3227682:-	Bilateria	1	Bilateria	12436.1	15048	9338
Pdu-Mir-29-P1_3p	UAGCACCAUUUGAAAUCAGUUU	gcuggguucuucuggugcugga	gcuggguucuucuggugcuggauaccauaacucuagcaccauuugaaaucaguuu	scaffold_11:27895590..27895645:-	Bilateria	1	P. dumerilii	135734	262415	3813
Pdu-Mir-29-P2_5p-3p	CUGGUCUCAAGUGGUGGAUAGA	uagcaccauuugaaaucagu	cuggucucaagugguggauagaggucugaaaacugucuagcaccauuugaaaucagu	scaffold_11:27907196..27907253:-	Bilateria	1	P. dumerilii	30727.1	52183	8079
Pdu-Mir-31_5p	AGGCAAGAUGUUGGCAUAGCUGA	agcucugucccauguugccacc	aggcaagauguuggcauagcugagucacguggcgcgucagcucugucccauguugccacc	scaffold_1:92405032..92405092:+	Bilateria	1	Bilateria	177030	342818	4411
Pdu-Mir-315_5p	UUUUGAUUGUUGCUCAGAAAGCC	cuaucggguaguaaucaaaaaa	uuuugauuguugcucagaaagccguugugacugacuggcuaucggguaguaaucaaaaaa	scaffold_11:16298118..16298178:+	Bilateria	1	Bilateria	1.0284e+06	1989302	27859
Pdu-Mir-33_3p	missing but found in previous prediction/genome assembly				Bilateria	1
Pdu-Mir-34_5p	UGGCAGUGUGGUUAGCUGGUUGU	aaccacuaucugcccugucuua	uggcagugugguuagcugguuguguguccguagaaauguuacaaccacuaucugcccugucuua	scaffold_4:52046695..52046759:+	Bilateria	1	Bilateria	84068.4	161647	2859
Pdu-Mir-375_3p	UUUGUUCGUCCGGCUCGCGUUA	augugagcuauucguacagagc	augugagcuauucguacagagcuuauuucucuugcuuuguucguccggcucgcguua	scaffold_31:4109488..4109545:-	Bilateria	1	Bilateria	6646.6	12536	493
Pdu-Mir-7_5p	UGGAAGACUAGUGAUUUUGUUGUU	caaugaaacacuaucuuccaua	uggaagacuagugauuuuguuguuguucgcugaccuaacaaugaaacacuaucuuccaua	scaffold_1:24169743..24169803:-	Bilateria	1	Bilateria	292519	573435	321
Pdu-Mir-71_5p	UGAAAGACAUGGGUAGUGAGAUG	gcucgcuacccugucuuuccag	ugaaagacauggguagugagauggagagaaagaaacagcucgcuacccugucuuuccag	scaffold_3:67085297..67085356:+	Bilateria	1	Bilateria	632926	1148756	92692
Pdu-Mir-76_3p-5p	UUCGUUGUCGUCGAAACCUGCCU	acagguuucacgauuuucgaacau	acagguuucacgauuuucgaacauaagacaauuuuuauauguucguugucgucgaaaccugccu	scaffold_58:1786823..1786887:+	Bilateria	1	Bilateria	29959.1	33994	24759
Pdu-Mir-8_3p	UAAUACUGUCAGGUAAAGAUGUU	caucuuacugggcagcauuaga	caucuuacugggcagcauuagacuugguagccauacucuaauacugucagguaaagauguu	scaffold_13:14140837..14140898:-	Bilateria	1	Bilateria	977639	1756672	160898
Pdu-Mir-9_5p	UCUUUGGUUAUCUAGCUGUAUGA	auaaagcuagguuaccaaagcu	ucuuugguuaucuagcuguaugagugaagauauacuucauaaagcuagguuaccaaagcu	scaffold_1:38229931..38229991:+	Bilateria	1	Bilateria	79454.4	155086	752
Pdu-Mir-92-1_3p	AAUUGCACUUGUCCCGGCCUGC	agguugugacagcugcaauaugg	agguugugacagcugcaauauggucuuuacaauccaauugcacuugucccggccugc	scaffold_1:194081866..194081923:-	Bilateria	1	P. dumerilii	696609	1345752	20608
Pdu-Mir-92-2_3p	AAUUGCACUUGUCCCGGCCUGC	cuggugggacuuaugcaacuug	cuggugggacuuaugcaacuugauuuucaaccacaaauugcacuugucccggccugc	scaffold_1:194083611..194083668:-	Bilateria	1	P. dumerilii	889508	1729752	14971
Pdu-Mir-92-3_3p	AAUUGCACUUGUCCCGGCCUGC	gggucgugauuugugcacuuuug	gggucgugauuugugcacuuuuguugucacucagucaaauugcacuugucccggccugc	scaffold_1:194084057..194084116:-	Bilateria	1	P. dumerilii	884137	1724372	9816
Pdu-Mir-96-P1_5p	UUUGGCACCAGUGGAAUAGUCAC	gaaauuccauuggugacauaug	uuuggcaccaguggaauagucacuuguuuuaaaaugugaaauuccauuggugacauaug	scaffold_1:138807632..138807691:-	Bilateria	1	Bilateria	475670	932676	323
Pdu-Mir-96-P1bx_or_P1dx_5p	AUUUGGCACUAGUGGAAUGGUC	gaguuucauuaaugccaacacc	auuuggcacuaguggaauggucaucuguuauccgaugugaguuucauuaaugccaacacc	scaffold_39:3782468..3782528:-	Bilateria	1	P. dumerilii	52158.9	102221	86
Pdu-Mir-96-P1by_or_P1dy_5p	AUUUGGCACGAGUGGAAUAUUCG	guuauccaccugugccauauaa	auuuggcacgaguggaauauucguaucucucaccgguuauccaccugugccauauaa	scaffold_39:3780733..3780790:-	Bilateria	1	P. dumerilii	19652.1	38021	533
Pdu-Mir-96-P2_5p	CUUGGCACUGGUAGAAUUCACUGA	agggauucuagagugcucaaaa	cuuggcacugguagaauucacugaguguauuugaccaucagggauucuagagugcucaaaa	scaffold_11:45340966..45341027:-	Bilateria	1	Bilateria	675175	1312429	11891
Pdu-Mir-96-P3_5p	AAUGGCACUGGUAGAAUUCACGG	gugggucuucuggugccgugca	aauggcacugguagaauucacgguucuuuaagaauuccgugggucuucuggugccgugca	scaffold_7:11760213..11760273:-	Bilateria	1	Bilateria	5385979	10563572	792
Pdu-Bantam-1_3p	UGAGAUCAUGGUGAAAACUAAU	ugguuuucacaauggucuauaucaga	ugguuuucacaauggucuauaucagaguauauucaaaacccugagaucauggugaaaacuaau	scaffold_2:72666494..72666557:-	Protostomia	2	Protostomia	410364	788425	16479
Pdu-Bantam-2_3p	UGAGAUCAUUGUGAAAACUGAUU	cugguuuucacauuggucuucc	cugguuuucacauuggucuuccagagugaguuucucgucugagaucauugugaaaacugauu	scaffold_2:72665913..72665975:-	Protostomia	2	P. dumerilii	9627.7	18670	206
Pdu-Mir-1175_3p	UGAGAUUCAACUCCUCCAACUGC	aguggagagaguucuaucucauc	aguggagagaguucuaucucaucgucucaguucaaucuggugagauucaacuccuccaacugc	scaffold_1:113487497..113487560:+	Protostomia	2	Protostomia	29199.3	57062	202
Pdu-Mir-12_3p-5p	CGUGCCUUUUGUGAUUCUCUUG	ugaguauuacaucagguacuga	ugaguauuacaucagguacugaguguuuauaagacguccgugccuuuugugauucucuug	scaffold_7:46912750..46912810:-	Protostomia	2	Protostomia	5274	5383	4961
Pdu-Mir-1993_3p	UAUUAUGCUGUUAUUCACGAGA	ucgggaauaucaguguucuaugcc	ucgggaauaucaguguucuaugccguuuguugaagguauuaugcuguuauucacgaga	scaffold_1:57292928..57292986:-	Protostomia	2	Protostomia	51741.3	101114	367
Pdu-Mir-2-oA2_5p-3p	UGGCCAAGGGGGCUGUGAUGUG	uaucacagcccaugcuuuggucaaa	uggccaagggggcugugauguguugaaaugcgucauaucacagcccaugcuuuggucaaa	scaffold_3:66418561..66418621:+	Protostomia	2	P. dumerilii	3515.7	4954	1940
Pdu-Mir-2-oAa1_3p	UAUCACAGCGUGCUUUGAUGAGCU	cucgcgaagucgcugugccagg	cucgcgaagucgcugugccagguuuuaacgaguccuaucacagcgugcuuugaugagcu	scaffold_3:67088839..67088898:+	Protostomia	2	P. dumerilii	616036	1125239	83081
Pdu-Mir-2-oB2_3p	UAUCACAGCCCGCUUUGACAAGU	guguugaagugguugugaugug	guguugaagugguugugauguguuguacuaguguccauaucacagcccgcuuugacaagu	scaffold_3:66418750..66418810:+	Protostomia	2	P. dumerilii	386812	754747	3960
Pdu-Mir-2-oBb1_3p-5p	UAUCACAGCAGCGCUUUGAUGAGUC	ggcaucaaggguucugugaaaug	ggcaucaaggguucugugaaaugcugaauuguaccauaucacagcagcgcuuugaugaguc	scaffold_3:67088402..67088463:+	Protostomia	2	P. dumerilii	19864.9	24558	14398
Pdu-Mir-2-oC2_3p	UAUCACAGCCAAUUUGACAGCC	cuguuggauuuguugugacuaug	cuguuggauuuguugugacuauguauaaggcaucauaucacagccaauuugacagcc	scaffold_3:66419071..66419128:+	Protostomia	2	P. dumerilii	157276	285509	22973
Pdu-Mir-2-oCc-a1_3p	UAUCACAGCCAGCUUUGAUGAGC	cccaucuuaguggcuguggugug	cccaucuuaguggcuguggugugcauuuaugccgacauaucacagccagcuuugaugagc	scaffold_3:67088097..67088157:+	Protostomia	2	P. dumerilii	90677.6	168088	9764
Pdu-Mir-2-oD2_3p	UAUCACAGCCCGCUUUGGUCAUA	cggucaaaguggcugagauaug	cggucaaaguggcugagauauguuuuuguguucguaucacagcccgcuuuggucaua	scaffold_3:66419294..66419351:+	Protostomia	2	P. dumerilii	125137	236937	8507
Pdu-Mir-2-oDc-b1_3p	UAUCACAGCCAGCUUUGAUGAGC	ccaucuaaguggcugugaugug	ccaucuaaguggcugugaugugguguugcgaugcauaucacagccagcuuugaugagc	scaffold_3:67087900..67087958:+	Protostomia	2	P. dumerilii	86994.7	169091	1537
Pdu-Mir-2-oE2_3p	UAUCACAGCCAGAUUUGGUAUAUC	agccaaaucggcugugaaaug	agccaaaucggcugugaaauguuauaucaacugagucguaucacagccagauuugguauauc	scaffold_3:66419578..66419640:+	Protostomia	2	P. dumerilii	5.3	19921	314
Pdu-Mir-2-oEd1_3p	UAUCACAGCCAGCUUUGACGAGC	cgucacaguggcugugaagug	cgucacaguggcugugaagugguuagaugaacgcauaucacagccagcuuugacgagc	scaffold_3:67087490..67087548:+	Protostomia	2	P. dumerilii	202394	390305	6673
Pdu-Mir-2-oFe1_5p	UAUCACAGCCUUGCUUGGAUCAUA	cgguccaagugguugagauagc	cgguccaagugguugagauagcuguuuucucuaaacugggguaucacagccuugcuuggaucaua	scaffold_3:67087095..67087160:+	Protostomia	2	P. dumerilii	66951.7	120828	10431
Pdu-Mir-2-oGc-c1_3p	UAUCACAGCCAGCUUUGAUGAGC	caucaauccuggcauguuaua	caucaauccuggcauguuauaguauccacagucgagcuaucacagccagcuuugaugagc	scaffold_3:67086276..67086336:+	Protostomia	2	P. dumerilii	106830	206363	3081
Pdu-Mir-277_3p	UAAAUGCAUUAUCUGGUAUGUA	cauaucagaaaugcacuuugca	cauaucagaaaugcacuuugcauguuacuauaaaaguguaaaugcauuaucugguaugua	scaffold_4:52020820..52020880:+	Protostomia	2	Protostomia	33404.5	64878	636
Pdu-Mir-279-1a_3p	UGACUAGAUCCACACUCAUCC	augacuguaggucuaguccaug	augacuguaggucuaguccauguuuaaugucaugacuagauccacacucaucc	scaffold_9:2657710..2657763:-	Protostomia	2	P. dumerilii	7139840	10000000	40300
Pdu-Mir-279-1b_3p	UGACUAGAUCCACACUCAUCC	ggugagugggauuuuggucaug	ggugagugggauuuuggucauguuuuuuaauaucuucaugacuagauccacacucaucc	scaffold_1:184772430..184772489:-	Protostomia	2	P. dumerilii	7.12496e+06	13972313	2986
Pdu-Mir-279-2a_5p-3p	AUGACUGUAGGUCUAGUCCAUG	ugacuagauacacacucaucc	augacuguaggucuaguccauguuuaaugucaugacuagauacacacucaucc	scaffold_3:17716402..17716455:+	Protostomia	2	P. dumerilii	33404.1	40300	25220
Pdu-Mir-279-2b_5p	AUGACUGUAGGUCUAGUCCAUG	ugauuagucaaacacucauagc	augacuguaggucuaguccauguuuaauaucaugauuagucaaacacucauagc	scaffold_3:90160574..90160628:-	Protostomia	2	P. dumerilii	20558.9	40300	29
Pdu-Mir-317_3p	UGAACACAGCUGGUGGUAUCUCUUU	agaguacuccagcguggucgca	agaguacuccagcguggucgcauguuguuaaagugugaacacagcuggugguaucucuuu	scaffold_4:52017422..52017482:+	Protostomia	2	Protostomia	1.97176e+06	3808028	59486
Pdu-Mir-36_5p-3p	GGUGAGUGGAUACUCAGGUGGUG	ucaccggguauacauucauccg	ggugaguggauacucaggugguguuccaauugacgucaucaccggguauacauucauccg	scaffold_9:2652939..2652999:-	Protostomia	2	Protostomia	16456	20316	11961
Pdu-Mir-67_3p-5p	ACCUUAUUCAGUGGUGUUGUGGU	ucacaaccugcaugaaugaggua	accuuauucagugguguuguggugagguuaaaaagcaucacaaccugcaugaaugaggua	scaffold_2:34906472..34906532:+	Protostomia	2	Protostomia	7081.3	5601	8287
Pdu-Mir-750_3p	CCAGAUCUAACUCUUCCAGCUCA	cgcuggaagcuuaggucuccgca	cgcuggaagcuuaggucuccgcagugucauuccugccagaucuaacucuuccagcuca	scaffold_1:113485471..113485529:+	Protostomia	2	Protostomia	320940	629405	96
Pdu-Mir-87_3p	GUGAGCAAAGUUUCAGGUGUGU	cugccugaaauuuucgcucagaccu	cugccugaaauuuucgcucagaccuguaaucaaaaggugagcaaaguuucaggugugu	scaffold_1:126238902..126238960:+	Protostomia	2	Protostomia	121289	236771	1131
Mir-87-P1orP2	not Found				Protostomia	2
Pdu-Mir-1986_5p-3p	CAAGGAUCCUGGGGAAGCCCCC	uggauuucccaugauccguaac	caaggauccuggggaagcccccuuccaucaaugguggauuucccaugauccguaac	scaffold_10:42047757..42047813:+	Lophotrochozoa	3	Lophotrochozoa	922.5	1409	400
Pdu-Mir-1989-1-a_5p	UCAGCUGUAAAGAUGCCUUCUU	ggagccauuuuaacugcugaca	ucagcuguaaagaugccuucuugaaauucauacaaggagccauuuuaacugcugaca	scaffold_10:38602058..38602115:-	Lophotrochozoa	3	P. dumerilii	183179	358361	930
Pdu-Mir-1989-2-a_5p	UCAGCUGUAAAGAUGCCUUCUU	ggagucauuuuaacugcugaca	ucagcuguaaagaugccuucuugaaauuuaaacaaggagucauuuuaacugcugaca	scaffold_10:38602337..38602394:-	Lophotrochozoa	3	P. dumerilii	183159	358361	893
Pdu-Mir-1989-3-a_5p	UCAGCUGUAAAGAUGCCUUCUU	gagacauuuuaacugcugacau	ucagcuguaaagaugccuucuugaaauuuacaaaaggagacauuuuaacugcugacau	scaffold_10:38602627..38602685:-	Lophotrochozoa	3	P. dumerilii	185008	358361	4521
Pdu-Mir-1989-4-b_5p	UCAGCUGUAACGAUGCCUUCUU	ggagucaucuuaacugcugaca	ucagcuguaacgaugccuucuugaaauuuaaacaaggagucaucuuaacugcugaca	scaffold_10:38602893..38602950:-	Lophotrochozoa	3	P. dumerilii	77880.1	152733	17
Pdu-Mir-1989-5-c_5p	UCAGCUGUCACGAUGCCUUCUU	gggggcauuuuaacugcugaca	ucagcugucacgaugccuucuugucauuuaccgaagggggcauuuuaacugcugaca	scaffold_10:38603309..38603366:-	Lophotrochozoa	3	P. dumerilii	75253.3	146955	645
Pdu-Mir-1989-6-d_5p	UCAGCUGUCGCGAUGCCUUCUU	gaagguguuaccacugcugaca	ucagcugucgcgaugccuucuuuucacaauuucuagcaagaagguguuaccacugcugaca	scaffold_10:38603735..38603796:-	Lophotrochozoa	3	P. dumerilii	239625	462761	7244
Pdu-Mir-1990-1orP1_3p_+_	UGGGACUAUGUCAACUUACAAC	uggaaguuaacguagucccggg	uggaaguuaacguagucccggguguguuuauucccugggacuaugucaacuuacaac	scaffold_10:42046321..42046378:-	Lophotrochozoa	3	P. dumerilii	311737	586149	25308
Pdu-Mir-1990-1orP1_5p-3p_-_	UGUAAGUUGACAUAGUCCCAGG	cgggacuacguuaacuuccagc	uguaaguugacauagucccagggaauaaacacacccgggacuacguuaacuuccagc	scaffold_10:42046323..42046380:+	Lophotrochozoa	3	P. dumerilii	482472	668328	278012
Pdu-Mir-1990-2orP2_5p	UGUAAGUUAACGUAGUCCAAGGUU	uugagauuacgauaacuuuccau	uguaaguuaacguaguccaagguuuaugaaaggcaaacuugagauuacgauaacuuuccau	scaffold_18:7382654..7382715:+	Lophotrochozoa	3	P. dumerilii	281185	536754	14770
Pdu-Mir-1992-v1_5p-3p	CAUUAGUGGAUAACGGCUGGUA	ucagcaguuguaccacugaugug	cauuaguggauaacggcugguaguaacauuacgucugccuaucagcaguuguaccacugaugug	scaffold_12:23661448..23661512:-	Lophotrochozoa	3	P. dumerilii	5945.7	7275	4370
Pdu-Mir-1992-v2_3p	CAUUAGUGGAUAACGGCUGGUA	cucagcacuaauccaucugug	cucagcacuaauccaucugugcgucuuccugacucuggcacuggcagcacauuaguggauaacggcuggua	scaffold_12:23661490..23661561:-	Lophotrochozoa	3	P. dumerilii	0.5	7275	0
Pdu-Mir-1994_3p	missing but found in previous prediction/genome assembly				Lophotrochozoa	3
Pdu-Mir-1987_3p-5p	ACUGCCAGAUGUCAUGUUGUGCA	cauaacuggcaccugggcauguug	cauaacuggcaccugggcauguugcucuucacucaacugccagaugucauguugugca	scaffold_1:66332418..66332476:-	Annelida	4	Annelida	12082	11105	12594
Pdu-Mir-1995_5p-3p	GUACAUCUCACAUUGUGACCAU	ggucucugugugaaaugucgau	guacaucucacauugugaccaugugacuuaacaauggucucugugugaaaugucgau	scaffold_5:31347920..31347977:-	Annelida	4	Annelida	3843.5	4695	2837
Pdu-Mir-1996-1	CUCAAGUGAGGUCAGUGCUACU	gggcacugcccucaacugaagc	cucaagugaggucagugcuacuguucuugaaccaggggcacugcccucaacugaagc	scaffold_1:189982417..189982474:-	Annelida	4	P. dumerilii	187236	367161	86
Pdu-Mir-1996-2	AUCAAGUGAGGUCAGAUCUUGG	agggucauggucucaauugaccc	aucaagugaggucagaucuugggugacauggggcgccagggucauggucucaauugaccc	scaffold_1:189983200..189983260:-	Annelida	4	P. dumerilii	41591.8	81564	8
Pdu-Mir-1997_3p	UCUGCAGGUUCACAUCAGCCCCA	gggcgauggguucucgcagggu	gggcgauggguucucgcagggugagauaaaacuauucugcagguucacaucagcccca	scaffold_4:4379290..4379348:+	Annelida	4	Annelida	206632	400125	5167
Pdu-Mir-1998_3p	UUGAACGCAGAGAUGUACAUCA	auguauaucccuacguccacacu	auguauaucccuacguccacacuucccucuccaguugaacgcagagauguacauca	scaffold_2:43820342..43820398:+	Annelida	4	Annelida	198594	381448	8087
Pdu-Mir-2000_5p	UGACUAAAAGUAUUGAAGGCUU	gucuucacuacuuuuaguuugg	ugacuaaaaguauugaaggcuuuaagucaaaucucuguuaaagucuucacuacuuuuaguuugg	scaffold_2:43826989..43827053:+	Annelida	4	Annelida	163327	318281	417
Pdu-Mir-2685_3p	UAACUCAGUCAGAUCACAGUC	cagugguauggcucgaguugua	cagugguauggcucgaguuguagagacguaacauauaacucagucagaucacaguc	scaffold_30:5202777..5202833:+	Annelida	4	Annelida	41062.6	78776	1758
Pdu-Mir-2689_3p	UAUCCUGGCCUGCAAGUGCACA	ugcauucgcaugucuggaugca	ugcauucgcaugucuggaugcaauuacauuugcauuuguauccuggccugcaagugcaca	scaffold_49:2560194..2560254:-	Annelida	4	Annelida	4656	9117	7
Pdu-Mir-2691-1_3p	AUUUGCAAUGUAUCACUGCCCG	ggcgaugucacauugcagucg	ggcgaugucacauugcagucguguguguuuaaaaucgauuugcaauguaucacugcccg	scaffold_12:16062900..16062959:+	Annelida	4	P. dumerilii	5	866	0
Pdu-Mir-2691-2_3p	AUUUGCAAUGAAUCACUGCCCA	gguggcgauucuuugcagucg	gguggcgauucuuugcagucguguaaaauggaagacgauuugcaaugaaucacugccca	scaffold_12:26857282..26857341:+	Annelida	4	P. dumerilii	5	1594	0
Pdu-Mir-2691-3_3p	AUUUUGCAUCGUAUCACUGCCGG	gguagcgauucccugacaaaaucu	gguagcgauucccugacaaaaucuucauauaguuagauuuugcaucguaucacugccgg	scaffold_27:5652967..5653026:-	Annelida	4	P. dumerilii	3962.8	7537	236
Pdu-Mir-2691-4_3p	GUUUUGCAUGGUAUCACUGCUC	guagugauacuuugcacaaaucg	guagugauacuuugcacaaaucguaaagaaacaucgguuuugcaugguaucacugcuc	scaffold_44:156337..156395:+	Annelida	4	P. dumerilii	1295.7	2479	61
Pdu-Mir-2691-5_3p	GACGGUGAAACUUGUGCAAAACC	uuuugcaaaguaucacagcuua	gacggugaaacuugugcaaaaccuuacauccaguugguuuugcaaaguaucacagcuua	scaffold_4:75689505..75689564:-	Annelida	4	P. dumerilii	1358.2	2440	223
Pdu-Mir-2692_3p	CCAGUCAAUGUUGACACCACCGCU	ggugaugucccauugacuuuggug	ggugaugucccauugacuuuggugggauuuuguaaaacaccagucaauguugacaccaccgcu	scaffold_10:42044737..42044800:+	Annelida	4	Annelida	2598	5057	30
Pdu-Mir-2705-1_3p	UCUGCAAGGUAAGUGCUGUCU	gcggugcuuaccuuugcagcug	gcggugcuuaccuuugcagcugaugauuugccaucugcaagguaagugcugucu	scaffold_1:66337315..66337369:-	Annelida	4	P. dumerilii	267680	524958	76
Pdu-Mir-2705-2_3p	UCUGCAACGUAAGUGCUGUCA	acagcgcuaugccuuuauugcaacc	ucugcaacguaagugcugucauggaaacagcgcuaugccuuuauugcaacc	scaffold_6:5069891..5069942:+	Annelida	4	P. dumerilii	0.5	281	0
Pdu-Mir-2707_3p-5p	AAUACUUAUUUUGCUUCUGACAGA	ugucaagcagauuaaguauugu	ugucaagcagauuaaguauuguugguaauggaauaaauacuuauuuugcuucugacaga	scaffold_26:3813112..3813171:+	Annelida	4	P. dumerilii	86535.6	75065	94668
56(or 60) out of 61 conserved families
71(or 76) out of 78 conserved miRNAs
